# *Zfp36l1* establishes the high affinity CD8 T cell response by directly linking TCR affinity to cytokine sensing

**DOI:** 10.1101/2023.05.11.539978

**Authors:** Georg Petkau, Twm J. Mitchell, Marian Jones Evans, Louise Matheson, Fiamma Salerno, Martin Turner

## Abstract

How individual T cells compete for and respond to IL2 at the molecular level, and, as a consequence, how this shapes population dynamics and the selection of high affinity clones is still poorly understood. Here we describe how the RNA binding protein ZFP36L1, acts as a sensor of TCR affinity to promote clonal expansion of high affinity CD8 T cells. As part of an incoherent feed forward loop ZFP36L1 has a non-redundant role in suppressing negative regulators of cytokine signalling and mediating a selection mechanism based on competition for IL2. We suggest that ZFP36L1 acts as a sensor of antigen affinity and establishes dominance of high affinity T cells by installing a hierarchical response to IL2.
