## Supplementary Table 1 CLIP Target genes for "*Zfp36l1* establishes the high affinity CD8 T cell response by directly linking TCR affinity to cytokine sensing"

### Sheet: Tabelle1
List of target genes of ZFP36 and ZFP36L1 identified by CLIP in CD4 and CD8 T cells	total
Mcm3	1147
Zfp451
Sema4c
Inpp4a
Coa5
Txndc9
Il1rl1
Il18r1
Stat1
Gls
Bzw1
Trak2
Cd28
Ctla4
Ino80d
Arpc2
Speg
Agfg1
Ncl
Ptma
Lrrfip1
Asb1
Vps4b
Ptpn4
Actr3
Ccnt2
Yod1
Il24
Il10
Mapkapk2
Nucks1
Mdm4
Ppp1r15b
Zc3h11a
Gm38394
Atp2b4
Adipor1
Nek7
Dennd1b
Fam129a
Rgs16
Stx6
Tor1aip1
Abl2
Fasl
Suco
Xcl1
Fam78b
Hsd17b7
Uhmk1
Atf6
Pfdn2
Slamf7
Pex19
Pigm
Tagln2
Desi2
Hnrnpu
H3f3a
Wdr26
Lbr
Smyd2
Ppil4
Zc3h12d
Hivep2
L3mbtl3
Ncoa7
Fyn
Rpf2
Amd1
Prdm1
Lilrb4a
Man1a
Prf1
Ddx21
Reep3
Egr2
Cdk1
Slc19a1
Ptbp1
Dazap1
Hsp90b1
Nt5dc3
Uhrf1bp1l
Slc25a3
Snrpf
Atp2b1
Dusp6
Ppp1r12a
Phlda1
Glipr1
Cct2
Rap1b
Xpot
Pip4k2c
Atp5b
Il23a
Dgka
Dnajc14
Gdf11
Osm
Xbp1
Purb
Plek
Actr2
Sertad2
Aftph
Papolg
Pnpt1
Fbxw11
Npm1
Clint1
Thg1l
Adam19
Hnrnph1
Clk4
Aff4
Csf2
Il3
G3bp1
Larp1
Cnot8
Arf1
Gid4
Alkbh5
Akap10
Trim16
Hs3st3b1
Ndel1
Vamp2
Trp53
Eif4a1
Eif5a
Spag7
C1qbp
Ywhae
Abr
Taok1
Nufip2
Rab11fip4
Suz12
Crlf3
Psmd11
Cdk5r1
Ccl1
Rad51d
Ccl9
Ccl3
Ccl4
Med13
Cltc
Ska2
Srsf1
Mmd
Spag9
Luc7l3
Col1a1
Cbx1
Tbx21
Npepps
Lasp1
Med1
Wipf2
Top2a
Eif1
Stat5a
Stat3
Psme3
Lsm12
Ubtf
Ccdc47
Ern1
Gna13
Rhbdf2
Sept9
Tmc8
Birc5
Socs3
Nploc4
P4hb
Alyref
Slc16a3
Foxk2
Rab10
Sf3b6
Pum2
Rrm2
Id2
Atxn7l1
Ifrd1
Egln3
Mgat2
Arf6
Tmx1
Snw1
Calm1
Cpsf2
Syne3
Papola
Cdca4
Klf6
Gtpbp4
Ggps1
Inhba
Elmo1
Hist1h3c
Hist1h2ab
Hist1h4a
E2f3
Exoc2
Serpinb6b
Serpinb9
Nrn1
Rreb1
Nedd9
Tmem170b
Gfod1
Atxn1
Dek
Fam120a
Card19
Sema4d
Tmed9
H2afy
Hnrnpk
Papd7
Ell2
Mtx3
Homer1
Srek1
Adamts6
Plk2
Map3k1
Paip1
Atxn7
Slc4a7
Top2b
Zmiz1
Selenok
Tkt
Pbrm1
Eaf1
Glud1
Ghitm
Ero1l
Psmc6
Cnih1
Wdhd1
Mapk1ip1l
Olfr730
Pabpn1
Ipo4
Gzmb
Mtmr6
Kpna3
Kif13b
Ccdc25
Ptk2b
Dpysl2
Polr3d
Itm2b
Lrch1
Nufip1
Akap11
Rgcc
Ndfip2
Spry2
Mbnl2
Ptger4
Rai14
Sub1
Myo10
Pabpc1
Ywhaz
Med30
Fam49b
Ndrg1
Ago2
Plec
Tonsl
Il2rb
Sh3bp1
Maff
Csnk1e
Ddx17
Pdgfb
Mief1
Atf4
Slc25a17
Aco2
Parvg
Slc38a1
Ccnt1
Arf3
Kmt2d
Cers5
Larp4
Sp1
Pcbp2
Cbx5
Hnrnpa1
Txndc11
Rsl1d1
Mcm4
Ranbp1
Comt
Cdc45
Ufd1
Eif4g1
Ccdc50
Tfrc
Lrrc58
Gsk3b
Timmdc1
Qtrt2
Atp6v1a
Naa50
Cd47
Trmt10c
Tomm70a
Cldnd1
Crybg3
4930453N24Rik
Samsn1
Cct8
Slc5a3
Zbtb21
Agpat4
Mrpl18
Psmb1
Ppp2r1a
Srrm2
Cramp1l
BC003965
Kifc5b
D17Wsu92e
Srsf3
Cdkn1a
Brd4
Rps18
H2-K1
Agpat1
Clic1
Prrc2a
H2-D1
H2-Q6
H2-Q7
Ier3
Runx2
Hsp90ab1
Slc29a1
Vegfa
Mrps10
Taf8
Nfya
Ptprs
Tnfsf9
Cd70
Tnfsf14
Wdr43
Birc6
Fam98a
Crim1
Srsf7
Map3k8
Zfp438
Kif5b
Rpl27-ps3
Rab18
Ss18
Slc39a6
Gm3550
Fam53c
Matr3
Hbegf
Diaph1
Dcp2
Ythdc2
Eif1a
Eno1b
Smim3
Csnk1a1
Nars
Atp5a1
Gm16286
Tshz1
Grk2
Cfl1
Syvn1
Sf1
Hnrnpul2
Fth1
Prpf19
Psat1
Ostf1
Dock8
Pdcd1lg2
Uhrf2
Rpl9-ps6
Hectd2
Tm9sf3
Lcor
Zfyve27
Chuk
Scd2
Actr1a
Trim8
Pdzd8
Celf2
Il2ra
Mindy3
Vim
Sdccag3
Rapgef1
Odf2
Set
Fnbp1
Traf1
Pdcl
Zbtb6
Ppp6c
Zeb2
Prpf40a
Nr4a2
Gpd2
Cers6
Itgav
Mapk8ip1
Trp53i11
Cd44
Hipk3
Lin7c
Fam98b
Rtf1
Mga
Ccndbp1
Pdia3
Hypk
Ctdspl2
Dut
Gabpb1
Il1a
Rassf2
Smim26
Fkbp1a
Csnk2a1
Bcl2l1
E2f1
Ppp1r16b
Top1
Srsf6
Serinc3
B4galt5
Nfatc2
Pfdn4
Cass4
Stx16
Gnas
Ythdf1
Tnfsf10
Ttc14
Fxr1
Serp1
Selenot
Gpr171
Ssr3
Kpna4
Map9
Etv3
Crabp2
Arhgef2
Dennd4b
S100a6
S100a10
Psmd4
Mllt11
Ensa
Pde4dip
Csde1
Nras
Hipk1
Slc16a1
Rap1a
Atp5f1
Ahcyl1
Ampd2
Gnai3
Rnpc3
Cdc14a
Slc35a3
Ptbp2
F3
1810037I17Rik
Mettl14
Sec24b
Cenpe
Ube2d3
Metap1
Bcl10
Rabggtb
Zranb2
Tmem68
Impad1
Chd7
Gem
Map3k7
Casp8ap2
Mdn1
Trmo
Sec61b
Smc2
Abca1
Tmem245
Txn1
Akna
Atp6v1g1
Tnfsf8
Ttc39b
Lrp8
Prdx1
Btbd19
Ybx1
Foxj3
Hivep3
Snip1
Sfpq
Rcc1
Gpr3
Zdhhc18
Arid1a
Sh3bgrl3
Runx3
Srsf10
Cdc42
Ece1
Eif4g3
Iffo2
Padi2
Epha2
Acot7
Cep104
Cdk6
Dmtf1
Rbm33
Ppm1g
Mrpl33
Fosl2
Ctbp1
Nsd2
Wdr1
Dhx15
Rbpj
Rpl9
Pds5a
Hopx
Noa1
Mob1b
Cxcl2
Areg
Sept11
Rasgef1b
Hnrnpdl
Helq
Spp1
Gfi1
Tmed5
Gak
Pgam5
Gltp
Git2
Unc119b
Med13l
Il31
Zfp11
Chchd2
Tbl2
Pom121
Zkscan1
Cox19
Kdelr2
Arpc1b
Usp12
Rpa3
Bmt2
Mdfic
Capza2
Arf5
Snd1
Luc7l2
Trbc2
Cul1
Pdia4
Cbx3
Znrf2
Serbp1
Eif2ak3
Cd8a
Tgoln1
Pole4
Hk2
Mrpl53
Tet3
Cct7
Fam136a
Pcbp1
Copg1
Rpn1
Sec61a1
Iqsec1
Uba3
Foxp1
Shq1
Edem1
Setd5
Atp6v1e1
M6pr
Slc2a3
Atn1
Eno2
Chd4
Clec2h
Klrc1
Magohb
Ybx3
Etv6
Lrp6
Atf7ip
Wbp11
Arhgdib
Aebp2
Kras
Fam60a
Rps9
Leng8
Ube2m
Strn4
Calm3
Ppp5c
Eml2
Vasp
Pvr
Pou2f2
Rps16
Hnrnpl
Actn4
Sipa1l3
Zbtb32
Gramd1a
Snrnp70
Ruvbl2
Bax
Ldha
Atp10a
Ube3a
Klf13
Chsy1
Mef2a
Akap13
Furin
Emsy
Rab6a
Nup98
Eif3f
Dennd5a
Ipo7
Ctr9
Xylt1
Smg1
Usp31
Aldoa
Kctd13
Spn
Fus
Tial1
Zfp941
Ifitm1
Tollip
Map2k7
Tfdp1
Erich1
Agpat5
Plekha2
Tacc1
Eif4ebp1
Gsr
Cnot7
Casp3
Spcs3
Hmgb2
Klhl2
Dda1
Smim7
Sin3b
Nr3c2
Lsm6
Zfp827
Otud4
Abce1
Zswim4
Calr
Tnpo2
Dhps
Orc6
Mt2
Mt1
Nlrc5
Cklf
Fam96b
E2f4
Slc12a4
Chtf8
Cyb5b
Nfat5
Ist1
Mphosph6
Cotl1
Irf8
Slc7a5
Itgb1
Tmem123
Maml2
Panx1
Zfp26
Ubl5
Raver1
Ldlr
Zfp599
Fli1
Rpusd4
Cdon
Cbl
Hyou1
Cd3g
Cd3e
Mpzl2
Mpzl3
Pafah1b2
Rpl10-ps3
Timm8b
Ireb2
Sema7a
Arih1
Pkm
Anp32a
Smad3
Pclaf
Rab8b
Ccnb2
Rab27a
Rsl24d1
Eef1a1
Tmem30a
Phip
Syncrip
Rasa2
Ppp2r3a
Cdv3
Uba5
Rad54l2
Vprbp
Gnai2
Rhoa
Shisa5
Golga4
Ctnnb1
Med14
Ddx3x
Fundc1
Elk1
Rpl39
Bcorl1
Stk26
Rap2c
Hprt
Gdi1
Zfx
Il2rg
Ogt
Rlim
Magt1
Pgk1
Prps1
Gnl3l
Hccs
Map4k4
Nabp1
Hspe1
Cflar
Ing5
Btg2
Arl8a
Timm17a
Ptprc
Rgs1
Ivns1abp
Arpc5
Cd247
Itpkb
Ipcef1
Tnfaip3
Hdac2
Cdc40
Nus1
Srgn
Itgb2
Rnf126
Dot1l
Gadd45b
Eef2
Txnrd1
Cdk17
Btg1
Osbpl8
Rab21
Mdm2
Ifng
Nab2
Baz2a
Ankrd52
Lif
Peli1
B3gnt2
Rel
Lcp2
Pank3
Itk
Canx
Hnrnpab
Map2k3
Kdm6b
Fxr2
Pfn1
Rabep1
Vmp1
Nfe2l1
Ddx5
Prkar1a
H3f3b
1810032O08Rik
Srsf2
Fasn
Dnmt3a
Dnajc27
Rock2
Nfkbia
Prkch
Hif1a
Wdr89
Zfp36l1
Susd6
Elmsan1
Fos
Pfkp
Hist1h4d
Uqcrfs1
Irf4
Eef1e1
Nup153
Hnrnpa0
Ubqln1
Hmgcr
Enc1
Bdp1
Arf4
Sfmbt1
Trac
Acin1
Egr3
Lcp1
Tnfsf11
Stk24
Retreg1
Rnf19a
Myc
Sla
Myh9
Pim3
Dip2b
Nr4a1
Eif4b
Atf7
Socs1
Mapk1
Atp13a3
Senp5
Pak2
Cox17
Cblb
Runx1
Chd1
Dusp1
Pim1
Sik1
Brd2
Tnf
Lta
Tubb5
Tgif1
Myl12b
Myl12a
Zfp36l2
Zeb1
Hspa9
Dmxl1
Hmgxb3
Malt1
Nfatc1
Mbp
Clcf1
Stip1
Atl3
Ms4a4b
Cbwd1
Cd274
Nfkb2
Fam107b
Pfkfb3
Arl5b
Notch1
Hspa5
Rc3h2
Wipf1
Plekha3
Zc3h15
Celf1
Rasgrp1
B2m
Dusp2
Bcl2l11
Skil
Il2
Spry1
Naa15
Tsc22d2
Mbnl1
Mef2d
Tpm3
Pip5k1a
Anp32e
Cd53
Tet2
Nfkb1
Tmem64
Nr4a3
Ugcg
Ptbp3
Mier1
Plk3
Ebna1bp2
Macf1
Yrdc
Stk40
Ak2
Wasf2
Mrto4
Rcc2
Tardbp
Pik3cd
Tnfrsf9
Klhl21
Gnb1
Tapt1
Med28
Srsf9
Atp2a2
Sbno1
Ywhag
Mafk
Lfng
Actb
Slc7a1
Lsm8
Ahcyl2
Mtpn
Hnrnpa2b1
Mat2a
Mthfd2
Mob1a
Dusp11
Cnbp
Chchd4
Bhlhe40
Wnk1
Ccnd2
Cd69
Arhgef1
Tgfb1
Zfp36
Ppp1r15a
Picalm
Rps3
Eif4g2
Il21r
Lat
Atxn2l
2310057M21Rik
Zranb1
Elavl1
Mak16
Jund
Tpm4
Junb
Trir
Sept7
Thy1
Ddx6
Imp3
Mapk6
Manf
Cish
Csrnp1
Lars2
Cd40lg
Vbp1
Msn
Acsl4
Tmsb4x
Stk17b
Ankrd44
Rassf5
Slc41a1
Kdm5b
Atp1b1
Uck2
Utrn
Snx3
Bend3
Rexo1
Pias4
Morc2a
Ogdh
Ikzf1
Ppp3r1
Ube2b
Irf1
Cdc42se2
Per1
Emc6
Pafah1b1
Wsb1
Msi2
Kpnb1
Dnajc7
Stat5b
Kansl1
Bptf
Prkca
Slc16a6
Mafg
Actn1
Arid4b
B230219D22Rik
Tnpo1
Gpbp1
Adk
Ppif
Arhgef3
Gmfb
Mtdh
Rad21
Sun2
Slc38a2
Senp2
Kpna1
Plcxd2
Cggbp1
Usp25
Scaf4
Dyrk1a
Ets2
Tagap
Nudt3
Ubash3a
Satb1
Smchd1
Crem
Gramd3
Pum3
Stambpl1
Tnks2
Btaf1
Dusp5
Ablim1
Gata3
Prrc2b
Rif1
Arl5a
Cytip
Nup160
Cd82
Traf6
Srp14
Tmem87a
Esf1
Snrpb2
Dynlrb1
Tomm34
Stk4
Prelid3b
Snx27
Lef1
Srsf11
Trp53inp1
Bach2
Dnaja1
Dctn3
Nipsnap3b
Pde4b
Ctps
Mfsd2a
Tnfrsf1b
Zfp513
Ppp1cb
Arap2
Stap1
G3bp2
Hnrnpd
Tmem248
Hsph1
Tra2a
Kbtbd2
Mxd1
Lrig1
Sec13
Adipor2
Fbxl14
Tigar
Cdkn1b
Rnf225
Napa
Nfkbib
Alkbh6
Nomo1
Arl6ip1
Nap1l4
Rwdd4a
Klf2
Inpp4b
Cbfb
Slc7a6
Irf2bp2
Sesn3
Pin1
Ets1
Trappc4
Csk
Tcf12
